# Toxic Small Alarmone Synthetase FaRel2 inhibits translation by pyrophosphorylating tRNA^Gly^ and tRNA^Thr^

**DOI:** 10.1101/2024.07.05.602228

**Authors:** Tatsuaki Kurata, Masaki Takegawa, Takayuki Ohira, Egor A. Syroegin, Gemma C. Atkinson, Marcus J.O. Johansson, Yury S. Polikanov, Abel Garcia-Pino, Tsutomu Suzuki, Vasili Hauryliuk

## Abstract

Translation-targeting toxic Small Alarmone Synthetases (toxSAS) are effectors of bacterial Toxin-Antitoxin systems that pyrophosphorylate the 3’-CCA end of tRNA to prevent aminoacylation. toxSAS are implicated in antiphage immunity: phage detection triggers the toxSAS activity to shut down viral production. We show that the toxSAS FaRel2 inspects the tRNA acceptor stem to specifically select tRNA^Gly^ and tRNA^Thr^. The 1^st^, 2^nd^, 4^th^ and 5^th^ base pairs the stem act as the specificity determinants. We show that the toxSASs PhRel2 and CapRel^SJ46^ differ in tRNA specificity from FaRel2, and rationalise this through structural modelling: while the universal 3’-CCA end slots into a highly conserved CCA recognition groove, the acceptor stem recognition region is variable across toxSAS diversity. As phages use tRNA isoacceptors to overcome tRNA-targeting defences, we hypothesise that highly evolvable modular tRNA recognition allows for the escape of viral countermeasures through tRNA substrate specificity switching.
