## Supplementary Table 1 for "Toxic Small Alarmone Synthetase FaRel2 inhibits translation by pyrophosphorylating tRNA^Gly^ and tRNA^Thr^"

### Sheet: Sheet1
Supplementary Table 1. min-tRNAseq read counts.
	FaRel2-FLAG3						FaRel2-FLAG3:ATfaRel2
	tBulk			elution			tBulk			elution
tRNA	replicate 1	replicate 2	replicate 3	replicate 1	replicate 2	replicate 3	replicate 1	replicate 2	replicate 3	replicate 1	replicate 2	replicate 3
tRNA_Ala1	612515	588548	648577	12415	9155	9100	582968	539085	758030	8855	5246	12747
tRNA_Ala2	254608	270136	259114	7644	5191	5398	320126	295117	301380	3969	2573	5841
tRNA_Arg2	577984	470494	688333	10917	9835	8277	539246	658048	1067769	10904	7421	17968
tRNA_Arg3	66882	56456	80799	762	786	569	80914	82701	74950	792	510	1426
tRNA_Arg4	46101	37241	42656	584	687	447	45110	47292	67429	576	349	1035
tRNA_Arg5	15161	12880	17022	316	343	290	17577	18769	37041	754	412	618
tRNA_Asn	678606	458898	554540	7866	9250	6439	730030	615801	1001697	11577	7017	14684
tRNA_Asp	575069	527029	538340	10674	8927	8443	665386	538054	663330	10113	5511	12797
tRNA_Cys	390555	379319	460057	9380	11665	8599	534302	647925	813381	89514	22101	43066
tRNA_Gln1	377893	270161	302500	3914	4416	3754	375875	347695	398179	4785	2857	6907
tRNA_Gln2	336643	210882	226382	2840	3020	2572	277590	254758	255366	3318	2075	5058
tRNA_Glu	626826	818351	798657	4304	6660	4377	770638	689961	686634	5428	4223	15010
tRNA_Gly1	72901	56853	71569	155399	152584	147739	71414	77406	118701	286098	208011	107531
tRNA_Gly2	107604	111369	114691	508006	422310	460762	121512	119209	177256	672318	535249	343377
tRNA_Gly3	763597	767287	858589	1951388	2229162	2206125	884357	888422	1231249	2076221	1735477	1658671
tRNA_His	308066	304659	344646	4380	5129	4045	417543	425603	625324	4991	3097	7893
tRNA_Ile1	983214	970475	1153971	15290	17317	14815	1154333	1232090	1284079	14443	10877	29842
tRNA_Ile2	70493	46304	67090	845	1003	819	75502	89610	171859	901	725	2030
tRNA_Ile2v	1969	1054	6563	85	178	158	1999	9347	15020	108	136	536
tRNA_Leu1	279475	255229	299359	3370	3419	2503	280608	277725	460441	3591	3165	6737
tRNA_Leu1_P	112290	117336	159451	1216	1595	1087	142416	165122	298954	1433	1319	3433
tRNA_Leu2	150804	143612	178254	2194	2692	1739	192606	200942	228329	2036	1743	4249
tRNA_Leu3	224072	192093	243465	41219	51283	26534	278674	286921	450239	52388	33254	41172
tRNA_Leu4	268281	211681	244879	3868	4116	3549	308403	321693	292951	5521	3163	7709
tRNA_Leu5	233061	150945	166652	84087	72261	48637	182709	179525	283321	21990	13960	13721
tRNA_Lys	661930	614596	838507	11514	10999	9433	700702	775087	1370155	11835	7638	18878
tRNA_Met	204847	185143	302012	2953	3841	2828	262893	338017	689889	3593	2709	7677
tRNA_fMet1	317079	228783	229489	4631	4707	3892	276132	205632	370050	5044	2731	5795
tRNA_fMet2	134983	118439	136122	1991	2049	1585	151423	137356	239885	2225	1291	3350
tRNA_Phe	336281	326871	455341	7753	7725	6164	438610	479418	468842	14842	8069	14386
tRNA_Phe2	126873	150577	213721	1788	2035	1849	156789	211783	199537	19261	15996	13959
tRNA_Pro1	482549	416349	498046	9640	11630	9178	586049	601141	707817	14663	8176	20423
tRNA_Pro2	56928	65861	88668	27758	9836	6707	83013	89950	56238	50658	33076	14954
tRNA_Pro3	543542	522913	636473	12507	14565	12194	620921	704447	814058	16120	10396	25685
tRNA_Sec	5738	5784	10690	75	165	108	10609	15568	22411	117	123	321
tRNA_Ser1	211960	184285	210215	2688	3934	2214	275252	282717	306447	2530	2073	5983
tRNA_Ser2	26589	29753	32884	492	615	409	54511	63599	46336	439	339	893
tRNA_Ser3	130959	155273	183943	1551	2458	1378	279771	260683	273121	2271	1923	4943
tRNA_Ser5	153072	182589	185084	3442	4538	2304	300398	248673	234244	94633	62172	63993
tRNA_Thr1	368500	434125	581242	1163702	1254991	1330732	519772	613884	685243	1355134	1371061	1448660
tRNA_Thr2	116197	101528	134235	33188	44813	23950	141640	162777	296533	79303	31476	29103
tRNA_Thr3	327122	366957	523250	1054542	1073971	1124923	506841	602139	729415	1351159	1371577	1436260
tRNA_Thr4	293552	343031	416395	233171	288503	177552	505667	487768	979183	566732	294902	270767
tRNA_Trp	321961	346165	416395	6461	8185	6766	371503	422203	423984	6949	4665	12910
tRNA_Tyr1	292126	308301	335942	3591	5993	3736	406987	398105	594286	4964	4018	11145
tRNA_Tyr2	282523	300439	323191	3593	5965	3731	409165	417031	587254	5014	4143	11377
tRNA_Val1	518143	482600	598132	6224	6424	5325	579712	566697	940604	6628	4269	11816
tRNA_Val2A	171705	154623	226497	2484	3148	2609	263798	294635	246247	2582	2232	7149
tRNA_Val2B	199667	215014	281793	3197	4808	3636	409752	425265	359741	9590	6343	13135
total	14419496	13669291	16384423	5441899	5808882	5719980	17363748	17813396	23404429	6918910	5861869	5817620
