## Supplementary Table 2 for "Toxic Small Alarmone Synthetase FaRel2 inhibits translation by pyrophosphorylating tRNA^Gly^ and tRNA^Thr^"

### Sheet:  Coprobacillus sp. D7
Supplementaly Table X. Acceptor stem and complete sequences of Coprobacillus sp. D7 of tRNAGly, tRNAThr and tRNALeu tRNA species as well as E. coli BW25113 complete tRNA sequences
Coprobacillus tRNA	acceptor stem1	GenBank ID	position	strand	whole sequence (5' to 3')
tRNAGly	3'-ACCUCGCCCAC. 5´-GCGGGUG.	KI392006	14806..14879	-	GCGGGUGUAGUUCAAUGGUAGAACUUCAGCCUUCCAAGCUGACUACGUGGGUUCGAUUCCCAUCACCCGCUCCA
tRNAGly	3'-ACCUCGCCCAC. 5´-GCGGGUG.	KI391993	430191..430264	+	GCGGGUGUAGUUCAAUGGUAGAACUUCAGCCUUCCAAGCUGACUACGUGGGUUCGAUUCCCAUCACCCGCUCCA
tRNAGly	3'-ACCUCGCCCAC. 5´-GCGGGUG.	KI391993	433142..433215	+	GCGGGUGUAGUUCAAUGGUAGAACUUCAGCCUUCCAAGCUGACUACGUGGGUUCGAUUCCCAUCACCCGCUCCA
tRNAGly	3'-ACCUCGCCCAC. 5´-GCGGGUG.	KI391993	437619..437692	+	GCGGGUGUAGUUCAAUGGUAGAACUUCAGCCUUCCAAGCUGACUACGUGGGUUCGAUUCCCAUCACCCGCUCCA
tRNAGly	3'-ACCUCGGAGUA. 5´-GCUUCAU.	KI392015	49888..49962	+	GCUUCAUUAGUAUAAUGGUUAUUAUAUCUGCCUUCCAAGCAGAGGAUGUCGGUUCGAUUCCGACAUGAGGCUCCA
tRNAThr	3'-ACCACGGCCUC. 5´-GCCGGUG.	KI392014	14892..14965	-	GCCGGUGUAGUUCAAUGGCAGAACGCAUGAAUGGUAAUCAUGAAAUUUAAGUUCGAUUCUUAGCUCCGGCACCA
tRNAThr	3'-ACCACGGCCGA. 5´-GCCGGCU.	KI392006	15169..15244	-	GCCGGCUUAGCUCAAUUGGUAGAGCAACUGACUUGUAAUCAGUAGGUUGAGGGUUCAAGUCCUUUAGCCGGCACCA
tRNAThr	3'-ACCACGGCCGU. 5´-GCCGGUA.	KI392002	175385..175460	+	GCCGGUAUAGCUCUAACGGUAGAGCAAUCCACUCGUAAUGGAUAGGUUGCUGGUUCAAAUCCAGUUGCCGGCACCA
tRNAThr	3'-ACCACGGCCGA. 5´-GCCGGCU.	KI392002	182999..183074	+	GCCGGCUUAGCUCAAUUGGUAGAGCAACUGACUUGUAAUCAGUAGGUUGAGGGUUCAAGUCCUUUAGCCGGCACCA
tRNAThr	3'-ACCACGGCCGA. 5´-GCCGGCU.	KI391993	429750..429825	+	GCCGGCUUAGCUCAAUUGGUAGAGCAACUGACUUGUAAUCAGUAGGUUGAGGGUUCAAGUCCUUUAGCCGGCACCA
tRNAThr	3'-ACCACGGUUGG. 5´-GCCUUCC.	KI392015	49567..49642	+	GCCUUCCUAGCACAAAUGGUAGUGCAGCUGACUUGUAAUCAGUAUGUUGGGGGUUCGAGUCCCUCGGUUGGCACCA
tRNALeu	3'-ACCACGUCUGU. 5´-GCAGACA.	KI392014	14968..15054	-	GCAGACAUGGCGAAACUGGUAUACGCGCUAUCUUGAGGGGGUAGUGAGCAAUAGCUCGUGCGAGUUCAAAUCUCGCUGUCUGCACCA
tRNALeu	3'-ACCAUGUCCUU. 5´-GCAGGAG.	KI392029	268287..268371	-	GCAGGAGUGGCGGAAUGGCAGACGCGCUAGUUUCAGGUUCUAGUGAGAUUUUCUCGUGUGGGUUCAAGUCCCAUUUCCUGUACCA
tRNALeu	3'-ACCACGCCCAC. 5´-GCGGGUG.	KI392002	183083..183166	+	GCGGGUGUGGCGGAACUGGCAGACGCACUAGACUUAGGAUCUAGCGCCUUCGGCGUGCAGGUUCGAUUCCUGUCACCCGCACCA
tRNALeu	3'-ACCACGGGUCC. 5´-GCCCAGG.	KI392024	212905..212993	+	GCCCAGGUGGCGAAACUGGUAGACGCACAGGACUUAAAAUCCUGCGGACCUUAAAAUCCGUGCCGGUUCGAUUCCGGCCCUGGGCACCA
tRNALeu	3'-ACCACGGGUCC. 5´-GCCCAGG.	KI391993	430097..430185	+	GCCCAGGUGGCGAAACUGGUAGACGCACAGGACUUAAAAUCCUGCGGACCUUAAAAUCCGUGCCGGUUCGAUUCCGGCCCUGGGCACCA
tRNALeu	3'-ACCAUAGAGUC. 5´-GUCUCAG.	KI392015	50579..50664	+	GUCUCAGUGGUGAAAUGGUAGACACGUCUGUCUUAGAAACAGAUGCAUCAAAAUGCGUGAGAGUUCGAAUCUCUCCUGAGAUACCA
tRNALeu	3'-ACCAGGGGCUC. 5´-ACCCGAG.	KI392015	51378..51466	+	ACCCGAGUGAUGAAAUUGGUAGACAUCUAGGACUUAAAAUCCUAUGGAAUUUAAAAUCCGUACCGGUUCGAGUCCGGUCUCGGGGACCA
tRNALeu	3'-ACCAUGGGCUC. 5´-GCCCGAG.	KI392018	91025..91109	+	GCCCGAGUGAUGAAAUUGGUAGACAUGAACGACUCAAAAUCGUUUGGUUUAUACCAUGUCGGUUCGAGUCCGACCUCGGGUACCA
1 The accepor stems matching to the consensus sequence among the tRNAs co-immunoprecipitaed with FaRel2-FLAG3 are colored by red.

### Sheet: E. coli BW25113
Supplementaly Table 2. Acceptor stem and complete sequences of Coprobacillus sp. D7 of tRNAGly, tRNAThr and tRNALeu tRNA species as well as E. coli BW25113 complete tRNA sequences
E. coli tRNA	RNA sequence, 5' to 3'
Ala1B	GGGGCUAUAGCUCAGCUGGGAGAGCGCCUGCUUUGCACGCAGGAGGUCUGCGGUUCGAUCCCGCAUAGCUCCACCA
Ala2	GGGGCUAUAGCUCAGCUGGGAGAGCGCUUGCAUGGCAUGCAAGAGGUCAGCGGUUCGAUCCCGCUUAGCUCCACCA
Arg2	GCAUCCGUAGCUCAGCUGGAUAGAGUACUCGGCUACGAACCGAGCGGUCGGAGGUUCGAAUCCUCCCGGAUGCACCA
Arg3	GCGCCCGUAGCUCAGCUGGAUAGAGCGCUGCCCUCCGGAGGCAGAGGUCUCAGGUUCGAAUCCUGUCGGGCGCGCCA
Arg4	GCGCCCUUAGCUCAGUUGGAUAGAGCAACGACCUUCUAAGUCGUGGGCCGCAGGUUCGAAUCCUGCAGGGCGCGCCA
Arg5	GUCCUCUUAGUUAAAUGGAUAUAACGAGCCCCUCCUAAGGGCUAAUUGCAGGUUCGAUUCCUGCAGGGGACACCA
Asn	UCCUCUGUAGUUCAGUCGGUAGAACGGCGGACUGUUAAUCCGUAUGUCACUGGUUCGAGUCCAGUCAGAGGAGCCA
Asp	GGAGCGGUAGUUCAGUCGGUUAGAAUACCUGCCUGUCACGCAGGGGGUCGCGGGUUCGAGUCCCGUCCGUUCCGCCA
Cys	GGCGCGUUAACAAAGCGGUUAUGUAGCGGAUUGCAAAUCCGUCUAGUCCGGUUCGACUCCGGAACGCGCCUCCA
fMet1	CGCGGGGUGGAGCAGCCUGGUAGCUCGUCGGGCUCAUAACCCGAAGGUCGUCGGUUCAAAUCCGGCCCCCGCAACCA
fMet2	CGCGGGGUGGAGCAGCCUGGUAGCUCGUCGGGCUCAUAACCCGAAGAUCGUCGGUUCAAAUCCGGCCCCCGCAACCA
Gln1	UGGGGUAUCGCCAAGCGGUAAGGCACCGGUUUUUGAUACCGGCAUUCCCUGGUUCGAAUCCAGGUACCCCAGCCA
Gln2	UGGGGUAUCGCCAAGCGGUAAGGCACCGGAUUCUGAUUCCGGCAUUCCGAGGUUCGAAUCCUCGUACCCCAGCCA
Glu	GUCCCCUUCGUCUAGAGGCCCAGGACACCGCCCUUUCACGGCGGUAACAGGGGUUCGAAUCCCCUAGGGGACGCCA
Gly1	GCGGGCGUAGUUCAAUGGUAGAACGAGAGCUUCCCAAGCUCUAUACGAGGGUUCGAUUCCCUUCGCCCGCUCCA
Gly2	GCGGGCAUCGUAUAAUGGCUAUUACCUCAGCCUUCCAAGCUGAUGAUGCGGGUUCGAUUCCCGCUGCCCGCUCCA
Gly3	GCGGGAAUAGCUCAGUUGGUAGAGCACGACCUUGCCAAGGUCGGGGUCGCGAGUUCGAGUCUCGUUUCCCGCUCCA
His	GGUGGCUAUAGCUCAGUUGGUAGAGCCCUGGAUUGUGAUUCCAGUUGUCGUGGGUUCGAAUCCCAUUAGCCACCCCA
Ile1	AGGCUUGUAGCUCAGGUGGUUAGAGCGCACCCCUGAUAAGGGUGAGGUCGGUGGUUCAAGUCCACUCAGGCCUACCA
Ile2	GGCCCCUUAGCUCAGUGGUUAGAGCAGGCGACUCAUAAUCGCUUGGUCGCUGGUUCAAGUCCAGCAGGGGCCACCA
Ile2v	GGCCCUUUAGCUCAGUGGUUAGAGCAGGCGACUCAUAAUCGCUUGGUCGCUGGUUCAAGUCCAGCAAGGGCCACCA
Leu1	GCGAAGGUGGCGGAAUUGGUAGACGCGCUAGCUUCAGGUGUUAGUGUCCUUACGGACGUGGGGGUUCAAGUCCCCCCCCUCGCACCA
Leu1(P)	GCGAAGGUGGCGGAAUUGGUAGACGCGCUAGCUUCAGGUGUUAGUGUUCUUACGGACGUGGGGGUUCAAGUCCCCCCCCUCGCACCA
Leu2	GCCGAGGUGGUGGAAUUGGUAGACACGCUACCUUGAGGUGGUAGUGCCCAAUAGGGCUUACGGGUUCAAGUCCCGUCCUCGGUACCA
Leu3	GCGGGAGUGGCGAAAUUGGUAGACGCACCAGAUUUAGGUUCUGGCGCCGCAAGGUGUGCGAGUUCAAGUCUCGCCUCCCGCACCA
Leu4	GCCCGGAUGGUGGAAUCGGUAGACACAAGGGAUUUAAAAUCCCUCGGCGUUCGCGCUGUGCGGGUUCAAGUCCCGCUCCGGGUACCA
Leu5	GCCGAAGUGGCGAAAUCGGUAGACGCAGUUGAUUCAAAAUCAACCGUAGAAAUACGUGCCGGUUCGAGUCCGGCCUUCGGCACCA
Lys	GGGUCGUUAGCUCAGUUGGUAGAGCAGUUGACUUUUAAUCAAUUGGUCGCAGGUUCGAAUCCUGCACGACCCACCA
Met	GGCUACGUAGCUCAGUUGGUUAGAGCACAUCACUCAUAAUGAUGGGGUCACAGGUUCGAAUCCCGUCGUAGCCACCA
Phe	GCCCGGAUAGCUCAGUCGGUAGAGCAGGGGAUUGAAAAUCCCCGUGUCCUUGGUUCGAUUCCGAGUCCGGGCACCA
Phe2	GCCCGGAUAGCUCAGUCGGUAGAGCAGGGGAUUGAAAAUCCCCGUGUCCUUGGUUAGAUUCCGAGUCCGGGCACCA
Pro1	CGGUGAUUGGCGCAGCCUGGUAGCGCACUUCGUUCGGGACGAAGGGGUCGGAGGUUCGAAUCCUCUAUCACCGACCA
Pro2	CGGCACGUAGCGCAGCCUGGUAGCGCACCGUCAUGGGGUGUCGGGGGUCGGAGGUUCAAAUCCUCUCGUGCCGACCA
Pro3	CGGCGAGUAGCGCAGCUUGGUAGCGCAACUGGUUUGGGACCAGUGGGUCGGAGGUUCGAAUCCUCUCUCGCCGACCA
Sec	GGAAGAUCGUCGUCUCCGGUGAGGCGGCUGGACUUCAAAUCCAGUUGGGGCCGCCAGCGGUCCCGGGCAGGUUCGACUCCUGUGAUCUUCCGCCA
Ser1	GGAAGUGUGGCCGAGCGGUUGAAGGCACCGGUCUUGAAAACCGGCGACCCGAAAGGGUUCCAGAGUUCGAAUCUCUGCGCUUCCGCCA
Ser2	GGAGAGAUGCCGGAGCGGCUGAACGGACCGGUCUCGAAAACCGGAGUAGGGGCAACUCUACCGGGGGUUCAAAUCCCCCUCUCUCCGCCA
Ser3	GGUGAGGUGGCCGAGAGGCUGAAGGCGCUCCCCUGCUAAGGGAGUAUGCGGUCAAAAGCUGCAUCCGGGGUUCGAAUCCCCGCCUCACCGCCA
Ser5	GGUGAGGUGUCCGAGUGGCUGAAGGAGCACGCCUGGAAAGUGUGUAUACGGCAACGUAUCGGGGGUUCGAAUCCCCCCCUCACCGCCA
Thr1	GCUGAUAUGGCUCAGUUGGUAGAGCGCACCCUUGGUAAGGGUGAGGUCCCCAGUUCGACUCUGGGUAUCAGCACCA
Thr2	GCCGAUAUAGCUCAGUUGGUAGAGCAGCGCAUUCGUAAUGCGAAGGUCGUAGGUUCGACUCCUAUUAUCGGCACCA
Thr3	GCUGAUAUAGCUCAGUUGGUAGAGCGCACCCUUGGUAAGGGUGAGGUCGGCAGUUCGAAUCUGCCUAUCAGCACCA
Thr4	GCCGACUUAGCUCAGUAGGUAGAGCAACUGACUUGUAAUCAGUAGGUCACCAGUUCGAUUCCGGUAGUCGGCACCA
Trp	AGGGGCGUAGUUCAAUUGGUAGAGCACCGGUCUCCAAAACCGGGUGUUGGGAGUUCGAGUCUCUCCGCCCCUGCCA
Tyr1	GGUGGGGUUCCCGAGCGGCCAAAGGGAGCAGACUGUAAAUCUGCCGUCAUCGACUUCGAAGGUUCGAAUCCUUCCCCCACCACCA
Tyr2	GGUGGGGUUCCCGAGCGGCCAAAGGGAGCAGACUGUAAAUCUGCCGUCACAGACUUCGAAGGUUCGAAUCCUUCCCCCACCACCA
Val1	GGGUGAUUAGCUCAGCUGGGAGAGCACCUCCCUUACAAGGAGGGGGUCGGCGGUUCGAUCCCGUCAUCACCCACCA
Val2A	GCGUCCGUAGCUCAGUUGGUUAGAGCACCACCUUGACAUGGUGGGGGUCGGUGGUUCGAGUCCACUCGGACGCACCA
Val2B	GCGUUCAUAGCUCAGUUGGUUAGAGCACCACCUUGACAUGGUGGGGGUCGUUGGUUCGAGUCCAAUUGAACGCACCA
