## Supplementary Table 3 for "Toxic Small Alarmone Synthetase FaRel2 inhibits translation by pyrophosphorylating tRNA^Gly^ and tRNA^Thr^"

### Sheet: Strain
Supplementary Table 3. Strains, plasmids and oligonucleotide primers used in this study.
Name	Description	Reference/source
BL21 (DE3)	﻿B F–, ompT, gal, dcm, lon, hsdSB(rB– mB–), λ(DE3 [lacI lacUV5-T7p07 ind1 sam7 nin5]) [malB+]K-12(λS)	Laboratory stock
BW25113	F–, Δ(araD-araB)567, ΔlacZ4787(::rrnB-3), λ–, rph-1, Δ(rhaD-rhaB)568, hsdR514	PMID: 25323716
DH5a	F–, endA1, glnV44, thi-1, recA1, relA1, gyrA96, deoR, nupG, purB20, φ80d lacZΔM15, Δ(lacZYA-argF)U169, hsdR17(rK–mK+), λ–	PMID: 2162051
JM101TR	supE, thi-1, Δ(lac-proAB)/F'[traD36, proAB+, lacIq, lacZΔM15], recA56, srl300::Tn10	PMID: 3326947

### Sheet: Plasmids
Plasmid	Name	Description	Reference/source
pBAD33	pBAD33	p15A, CmlR, PBAD promoter	PMID:7608087
pMG25	pMG25	pUC lacIq PA1/O4/O3, AmpR	PMID:31507571
DHFR control templpate	DHFR control templpate	DHFR expressed under the control of T7 promoter, pUC ori, AmpR	NEB
pBSTNAV-Gly1	pBSTNAV-Gly1	tRNAGly1 experssed from lpp promoter, pUC ori, AmpR	PMID:35766409
pET24d-gp57	pET24d-gp57	Gp57 expressed under the control of T7 promoter, ColEI, KanR	PMID:36385533
VHp277	pBAD33-faRel2	FaRel2 toxin expressed under the control of PBAD promoter	PMID:32345719
VHp303	pBAD33-phRel2	PhRel2 toxin expressed under the control of PBAD promoter	PMID:32345719
VHp310	pBAD33-capRelSJ46 SDstrong	CapRel toxin with a strong Shine-Dalgarno sequence under control of PBAD promoter	This work
VHp678	pBAD33-faRel2-3xFLAG SDstrong	C-terminally 3xFLAG-tagged FaRel2 toxin with a strong Shine-Dalgarno sequence under control of PBAD promoter	PMID:32345719
VHp701	pET24d-aTfaRel	aTfaRel antitoxin expressed under the control of T7 promoter, ColEI, KanR	PMID:34174184
VHp847	pMG25-paSpo	PaSpo SAH from Salmonella phage SSU5 expressed under the control of PA1/04/03 promoter	PMID:34174184
VHp932	pBAD33-faRel2 K28A	K28A FaRel2 toxin expressed under the control of PBAD promoter	PMID:34174184
VHp933	pBAD33-faRel2 R29A	R29A FaRel2 toxin expressed under the control of PBAD promoter	PMID:34174184
VHp970	pBAD33-faRel2 K28A R29A	K28A R29A FaRel2 toxin expressed under the control of PBAD promoter	This work
VHp1093	pBAD33-faRel2-3xFLAG K28A R29A SDstrong	C-terminally 3xFLAG-tagged FaRel2 K28A R29A toxin with a strong Shine-Dalgarno sequence under control of PBAD promoter	This work
VHp1168	pMG25-gp57	gp57 from SECΦ27 phage expressed under the control of PA1/04/03 promoter	This work
VHp1199	pMG25-aTfaRel2	ATfaRel SAH from Cellulomonas marina expressed under the control of PA1/04/03 promoter	PMID:38834893
VHp1404	pBAD33-capRelSJ46 R108A SDstrong	R108A CapRel toxin with a strong Shine-Dalgarno sequence under control of PBAD promoter	This work
VHp1406	pBAD33-capRelSJ46 K176A SDstrong	K176A CapRel toxin with a strong Shine-Dalgarno sequence under control of PBAD promoter	This work
VHp1407	pBAD33-capRelSJ46 K178A SDstrong	K178A CapRel toxin with a strong Shine-Dalgarno sequence under control of PBAD promoter	This work
VHp1424	pBAD33-phRel2 K110A	K110A PhRel2 toxin expressed under the control of PBAD promoter	This work
VHp1425	pBAD33-phRel2 K127A	K127A PhRel2 toxin expressed under the control of PBAD promoter	This work
VHp1426	pBAD33-phRel2 K128A	K128A PhRel2 toxin expressed under the control of PBAD promoter	This work
VHp1427	pBAD33-phRel2 K158A	K158A PhRel2 toxin expressed under the control of PBAD promoter	This work
VHp1428	pBAD33-phRel2 K162A	K162A PhRel2 toxin expressed under the control of PBAD promoter	This work
VHp1580	DHFR-Strep template plasmid all codon	DHFR with all sense codon expressed under the control of T7 promoter, pUC ori, AmpR	This work
VHp1581	DHFR-Strep template plasmid G to A	DHFR with all glycin to alanine substitution from all sense codon expressed under the control of T7 promoter, pUC ori, AmpR	This work
VHp1582	DHFR-Strep template plasmid T to A	DHFR with all threonine to alanine substitution from all sense codon expressed under the control of T7 promoter, pUC ori, AmpR	This work
VHp1583	DHFR-Strep template plasmid GT to A	DHFR with all glycin and threonine to alanine substitution from all sense codon expressed under the control of T7 promoter, pUC ori, AmpR	This work

### Sheet: oligonucleotides
Oligo	Sequence, 5′ to 3′	Reference/source
pMG HiFi For	CTGTGTGAAATTGTTATCCG	Sigma
pMG HiFi Rev	GCTTGGACTCCTGTTGATAG	Sigma
VTK19	GAGCTCGAATTCGCTAGC	Metabion
VTK43	GGCGGCGACTACAAAGACC	Metabion
VTK45	TGGTCTTTGTAGTCGCCGCCAATTTTCTTGCAGTGATACAGCACATC	Metabion
VTK50	GGCTGTTTTGGCGGATGAG	Metabion
VTK51	GGGCTAGCGAATTCGAGCTCAGGAGGAATTAAATGTACATCCTGGATAAGATTGGCCTTAAC	Metabion
VTK59	CTCATCCGCCAAAACAGCCAAG	Metabion
VTK153	CGAAACTGGGAATGTCGTTTGCGGCGACTCTGAGTCACTTCAACAAAGAGG	Metabion
VTK154	AAACGACATTCCCAGTTTCG	Metabion
VTK180	CGGATAACAATTTCACACAGAAAAATAAGGAGGAAAAAAAAATGGCTAAAAAATATGATGAACTAG	IDT
VTK181	CTATCAACAGGAGTCCAAGC	IDT
VTK196	ATGTATATCTCCTTCTTAAAGTTAAACAAAATTATTTC	IDT
VTK197	TGAGGATCCCGGGAATTCTC	IDT
VTK234	GATTTTTTTCTCCATTTTAGCTTCCTTAGCTC	IDT
VTK235	CTAAAATGGAGAAAAAAATCACTGGATATACCAC	IDT
VTK246	GCCCTTACTGCAATGCAGGATATTGGCGGATG	IDT
VTK247	TCCTGCATTGCAGTAAGGGCTATTGCATTATTTG	IDT
VTK250	CCGTGGAGTGCAACTAAAATCGAAGTACAAC	IDT
VTK251	ATTTTAGTTGCACTCCACGGATTGTTACCG	IDT
VTK252	AGTAAAACTGCAATCGAAGTACAACTAAGAAC	IDT
VTK253	ACTTCGATTGCAGTTTTACTCCACGGATTGTTAC	IDT
VTK258	ATTATCAACGCACTGAAATACTATCGGGTTGGAAAACC	IDT
VTK259	TATTTCAGTGCGTTGATAATGCTATCTGGTTGTTTCACAC	IDT
VTK262	ATTCCGCTTGCGAAATGCTTGAACGATCTGCTGG	IDT
VTK263	AAGCATTTCGCAAGCGGAATTTTGCCTTTCTCC	IDT
VTK264	CCGCTTAAGGCATGCTTGAACGATCTGCTGGG	IDT
VTK265	TTCAAGCATGCCTTAAGCGGAATTTTGCCTTTCTCC	IDT
VTK266	GATCTGCTGGCGAATCAGTATAAAATCACTTGCATGGATTC	IDT
VTK267	TACTGATTCGCCAGCAGATCACAAGTGTTTTTGAAGC	IDT
VTK268	AATCAGTATGCAATCACTTGCATGGATTCTAGCAAAGG	IDT
VTK269	CAAGTGATTGCATACTGATTCTTCAGCAGATCACAAGTG	IDT
tRNAGly1 Oligo 1	AATTCGCGGGCGTAGTTCAATGGTAGAA	PMID:35766409
tRNAGly1 Oligo 2	CGAGAGCTTCCCAAGCTCTATACGAGGG	PMID:35766409
tRNAGly1 Oligo 3	TTCGATTCCCTTCGCCCGCTCCACTGCA	PMID:35766409
tRNAGly1 Oligo 4	CTTGGGAAGCTCTCGTTCTACCATTGAACTACGCCCGCG	PMID:35766409
tRNAGly1 Oligo 5	GTGGAGCGGGCGAAGGGAATCGAACCCTCGTATAGAG	PMID:35766409
tRNAseq_Adapter DNA	pGATATCGTCAAGATCGGAAGATTCCCCCTAGTAGGTTddC	IDT
tRNAseq_RT primer	pDDDNNNNNNNNNNNNNNAGATCGGAAGAGCGTCGTGTAGGGAAAGA/iSp18/TGAACCTACTAGGGGGAATC	IDT
tRNAseq_PCR_Fw	AATGATACGGCGACCACCGAGATCTACACTCTTTCCCTACACGACGCTCTTCC	Eurofins
tRNAseq_PCR_Rv1 (paSpo_elution_#1)	CAAGCAGAAGACGGCATACGAGATCGTGATTGTGACTGGAGTTCAGACGTGTGCTCTTCCGATCTTCCGATCTTGACGATATCTGG	Eurofins
tRNAseq_PCR_Rv2 (paSpo_elution_#2)	CAAGCAGAAGACGGCATACGAGATACATCGGTGACTGGAGTTCAGACGTGTGCTCTTCCGATCTTCCGATCTTGACGATATCTGG	Eurofins
tRNAseq_PCR_Rv3 (paSpo_elution_#3)	CAAGCAGAAGACGGCATACGAGATGCCTAAGTGACTGGAGTTCAGACGTGTGCTCTTCCGATCTTCCGATCTTGACGATATCTGG	Eurofins
tRNAseq_PCR_Rv4 (paSpo_tBulk_#1)	CAAGCAGAAGACGGCATACGAGATTGGTCAGTGACTGGAGTTCAGACGTGTGCTCTTCCGATCTTCCGATCTTGACGATATCTGG	Eurofins
tRNAseq_PCR_Rv5 (paSpo_tBulk_#2)	CAAGCAGAAGACGGCATACGAGATCACTGTGTGACTGGAGTTCAGACGTGTGCTCTTCCGATCTTCCGATCTTGACGATATCTGG	Eurofins
tRNAseq_PCR_Rv6 (paSpo_tBulk_#3)	CAAGCAGAAGACGGCATACGAGATATTGGCGTGACTGGAGTTCAGACGTGTGCTCTTCCGATCTTCCGATCTTGACGATATCTGG	Eurofins
tRNAseq_PCR_Rv7 (aTfaRel_elution_#1)	CAAGCAGAAGACGGCATACGAGATGATCTGGTGACTGGAGTTCAGACGTGTGCTCTTCCGATCTTCCGATCTTGACGATATCTGG	Eurofins
tRNAseq_PCR_Rv8 (aTfaRel_elution_#2)	CAAGCAGAAGACGGCATACGAGATTCAAGTGTGACTGGAGTTCAGACGTGTGCTCTTCCGATCTTCCGATCTTGACGATATCTGG	Eurofins
tRNAseq_PCR_Rv9 (aTfaRel_elution_#3)	CAAGCAGAAGACGGCATACGAGATCTGATCGTGACTGGAGTTCAGACGTGTGCTCTTCCGATCTTCCGATCTTGACGATATCTGG	Eurofins
tRNAseq_PCR_Rv10 (aTfaRel_tBulk_#1)	CAAGCAGAAGACGGCATACGAGATAAGCTAGTGACTGGAGTTCAGACGTGTGCTCTTCCGATCTTCCGATCTTGACGATATCTGG	Eurofins
tRNAseq_PCR_Rv11 (aTfaRel_tBulk_#2)	CAAGCAGAAGACGGCATACGAGATCCGATGGTGACTGGAGTTCAGACGTGTGCTCTTCCGATCTTCCGATCTTGACGATATCTGG	Eurofins
tRNAseq_PCR_Rv12 (aTfaRel_tBulk_#3)	CAAGCAGAAGACGGCATACGAGATTACAAGGTGACTGGAGTTCAGACGTGTGCTCTTCCGATCTTCCGATCTTGACGATATCTGG	Eurofins
Gly1 minihelix	rGrCrGrGrGrCrGrGrArGrGrGrUrUrCrGrArUrUrCrCrCrUrUrCrGrCrCrCrGrCrUrCrCrA	Fasmac
Gly1 minihelix 1:72	rCrCrGrGrGrCrGrGrArGrGrGrUrUrCrGrArUrUrCrCrCrUrUrCrGrCrCrCrGrGrUrCrCrA	Fasmac
Gly1 minihelix 2:71	rGrGrGrGrGrCrGrGrArGrGrGrUrUrCrGrArUrUrCrCrCrUrUrCrGrCrCrCrCrCrUrCrCrA	Fasmac
Gly1 minihelix 3:70	rGrCrCrGrGrCrGrGrArGrGrGrUrUrCrGrArUrUrCrCrCrUrUrCrGrCrCrGrGrCrUrCrCrA	Fasmac
Gly1 minihelix 4:69	rGrCrGrCrGrCrGrGrArGrGrGrUrUrCrGrArUrUrCrCrCrUrUrCrGrCrGrCrGrCrUrCrCrA	Fasmac
Gly1 minihelix 5:68	rGrCrGrGrCrCrGrGrArGrGrGrUrUrCrGrArUrUrCrCrCrUrUrCrGrGrCrCrGrCrUrCrCrA	Fasmac
Gly1 minihelix A5-U68	rGrCrGrGrArCrGrGrArGrGrGrUrUrCrGrArUrUrCrCrCrUrUrCrGrUrCrCrGrCrUrCrCrA	Fasmac
Gly1 minihelix A5-U68 3:70	rGrCrCrGrArCrGrGrArGrGrGrUrUrCrGrArUrUrCrCrCrUrUrCrGrUrCrGrGrCrUrCrCrA	Fasmac

### Sheet: Synthetic DNA
Name	Sequence, 5′ to 3′
DHFR all codon-Strep	TTTAAGAAGGAGATATACATATGATCAGTCTGATTGCGGCGTTAGCGGTAGATCGAGTTATAGGGATGGAAAACGCCATGCCGTGGAACCTTCCTGCCGATCTCGCCTGGTTTAAACGAAACACTTTAAATAAACCCGTCATTATGGGCAGGCATACCTGGGAATCAATCGGTCGTCCGTTGCCAGGACGCAAAAATATTATCCTCTCCAGTCAACCGGGTACGGACGATCGCGTAACATGGGTGAAGTCGGTGGATGAAGCCATCGCGGCGTGTGGTGACGTACCAGAAATCATGGTGATTGGCGGCGGTCGCGTTTATGAACAGTTCTTGCCAAAAGCGCAAAAACTGTATCTAACGCATATCGACGCAGAAGTGGAAGGCGACACCCATTTCCCGG…
DHFR all codon-Strep G-to-A	TTTAAGAAGGAGATATACATATGATCAGTCTGATTGCGGCGTTAGCGGTAGATCGAGTTATAGCCATGGAAAACGCCATGCCGTGGAACCTTCCTGCCGATCTCGCCTGGTTTAAACGAAACACTTTAAATAAACCCGTCATTATGGCCAGGCATACCTGGGAATCAATCGCTCGTCCGTTGCCAGCACGCAAAAATATTATCCTCTCCAGTCAACCGGCTACGGACGATCGCGTAACATGGGTGAAGTCGGTGGATGAAGCCATCGCGGCGTGTGCTGACGTACCAGAAATCATGGTGATTGCCGCCGCTCGCGTTTATGAACAGTTCTTGCCAAAAGCGCAAAAACTGTATCTAACGCATATCGACGCAGAAGTGGAAGCCGACACCCATTTCCCGG…
DHFR all codon-Strep T-to-A	TTTAAGAAGGAGATATACATATGATCAGTCTGATTGCGGCGTTAGCGGTAGATCGAGTTATAGGGATGGAAAACGCCATGCCGTGGAACCTTCCTGCCGATCTCGCCTGGTTTAAACGAAACGCCTTAAATAAACCCGTCATTATGGGCAGGCATGCCTGGGAATCAATCGGTCGTCCGTTGCCAGGACGCAAAAATATTATCCTCTCCAGTCAACCGGGTGCGGACGATCGCGTAGCGTGGGTGAAGTCGGTGGATGAAGCCATCGCGGCGTGTGGTGACGTACCAGAAATCATGGTGATTGGCGGCGGTCGCGTTTATGAACAGTTCTTGCCAAAAGCGCAAAAACTGTATCTAGCGCATATCGACGCAGAAGTGGAAGGCGACGCCCATTTCCCGG…
DHFR all codon-Strep GT-to-A	TTTAAGAAGGAGATATACATATGATCAGTCTGATTGCGGCGTTAGCGGTAGATCGAGTTATAGCCATGGAAAACGCCATGCCGTGGAACCTTCCTGCCGATCTCGCCTGGTTTAAACGAAACGCCTTAAATAAACCCGTCATTATGGCCAGGCATGCCTGGGAATCAATCGCTCGTCCGTTGCCAGCACGCAAAAATATTATCCTCTCCAGTCAACCGGCTGCGGACGATCGCGTAGCGTGGGTGAAGTCGGTGGATGAAGCCATCGCGGCGTGTGCTGACGTACCAGAAATCATGGTGATTGCCGCCGCTCGCGTTTATGAACAGTTCTTGCCAAAAGCGCAAAAACTGTATCTAGCGCATATCGACGCAGAAGTGGAAGCCGACGCCCATTTCCCGG…
gp57	CTGTGTGAAATTGTTATCCGAAAAATAAGGAGGAAAAAAAAATGGCTAAAAAATATGATGAACTAGATGCTACGATTGTAGCGAATCATTTGCAGATTCAGGGTGTCAAGACCGACGCTTCTGATATGGGTATTTGGACCGCTCAAGAGCTACACAAGATCCGCTCAACCGCATACGAGAAAGAATATCCGGCAGGTTCCGCGCTTCGCGTATTCCCTGTAACAAACGAGCTTTCTGATACTGATAAGACTTTTGAGTATCAGACTTTTGATAAGGTTGGCTACGCGAAAATTATCGCCGACTACACCGACGATCTGCCGACCGTGGACGCGCTGATGACTTCTGAATTTGGCAAGGTGTTCCGCCTGGGTAACGCTTTTCTGATCTCCATTGATGAGA…

### Sheet: Construction
Plasmid	Method	Fragment 1			Fragment 2
		Template	Primer_A	Primer_B	Template	Primer_C	Primer_D
VHp310	gene synthesis service	-			-
VHp970	Gibson assembly	VHp277	VTK50	VTK154	VHp277	VTK59	VTK153
VHp1093	Gibson assembly	VHp970	VTK45	VTK51	VHp678	VTK19	VTK43
VHp1168	Gibson assembly	Synthetic DNA, gp57	VTK180	VTK181	pMG25	pMG HiFi For	pMG HiFi Rev
VHp1404	Gibson assembly	VHp310	VTK234	VTK247	VHp310	VTK235	VTK246
VHp1406	Gibson assembly	VHp310	VTK234	VTK251	VHp310	VTK235	VTK250
VHp1407	Gibson assembly	VHp310	VTK234	VTK253	VHp310	VTK235	VTK252
VHp1424	Gibson assembly	VHp303	VTK234	VTK259	VHp303	VTK235	VTK258
VHp1425	Gibson assembly	VHp303	VTK234	VTK263	VHp303	VTK235	VTK262
VHp1426	Gibson assembly	VHp303	VTK234	VTK265	VHp303	VTK235	VTK264
VHp1427	Gibson assembly	VHp303	VTK234	VTK267	VHp303	VTK235	VTK266
VHp1428	Gibson assembly	VHp303	VTK234	VTK269	VHp303	VTK235	VTK268
VHp1580	Gibson assembly	DHFR control template	VTK196	VTK197	Synthetic DNA, DHFR all codon-Strep
VHp1581	Gibson assembly	DHFR control template	VTK196	VTK197	Synthetic DNA, DHFR all codon-Strep G-to-A
VHp1582	Gibson assembly	DHFR control template	VTK196	VTK197	Synthetic DNA, DHFR all codon-Strep T-to-A
VHp1583	Gibson assembly	DHFR control template	VTK196	VTK197	Synthetic DNA, DHFR all codon-Strep GT-to-A
